# Loss of genetic variation and sex determination system in North American northern pike characterized by whole-genome resequencing

**DOI:** 10.1101/2020.06.18.157701

**Authors:** Hollie A. Johnson, Eric B. Rondeau, Ben J. G. Sutherland, David R. Minkley, Jong S. Leong, Joanne Whitehead, Cody A. Despins, Brent E. Gowen, Brian J. Collyard, Christopher M. Whipps, John M. Farrell, Ben F. Koop

**Affiliations:** Department of Biology, Centre for Biomedical Research, University of Victoria, Victoria, British Columbia, V8W 3N5, Canada; Sutherland Bioinformatics, Lantzville, British Columbia, Canada V0R 2H0; Alaska Department of Fish and Game, Division of Sport Fish, 1300 College Rd, Fairbanks, Alaska, 99701-1599, USA; Center for Applied Microbiology, Department of Environmental Biology, SUNY College of Environmental Science and Forestry, Syracuse, New York, 13210, USA; Thousand Island Biological Station, Department of Environmental and Forest Biology, SUNY College of Environmental Science and Forestry, Syracuse, New York, 13210, USA

**Keywords:** *Esox lucius*, genetic variation, genomics, long-read assembly, northern pike, population genomics, sex determination, whole-genome resequencing

## Abstract

The northern pike Esox lucius is a freshwater fish renowned for having low genetic diversity but ecological success throughout the Northern Hemisphere. Here we generate an annotated chromosome-level genome assembly of 941 Mbp in length with 25 chromosome-length scaffolds using long-reads and chromatin capture technology. We then align whole-genome resequencing data against this reference to genotype northern pike from Alaska through New Jersey (n = 47). A striking decrease in genetic diversity occurs along the sampling range, whereby samples to the west of the North American Continental Divide have substantially higher diversity than populations to the east. As an example, individuals from Interior Alaska in the west and St. Lawrence River in the east have on average 181K and 64K heterozygous SNPs per individual, respectively (i.e., a SNP variant every 3.2 kbp and 11.2 kbp, respectively). Even with such low diversity, individuals clustered with strong support within each population, and this may be related to numerous private alleles in each population. Evidence for recent population expansion was observed for a Manitoba hatchery and the St. Lawrence population (Tajima’s D = -1.07 and -1.30, respectively). Non-uniform patterns of diversity were observed across the genome, with large regions showing elevated diversity in several chromosomes, including LG24. In populations with the master sex determining gene amhby still present in the genome, amhby is in LG24. As expected, amhby was largely male-specific in Alaska and the Yukon and absent southeast to these populations, but we also document some amhby(-) males in Alaska and amhby(+) males in the Columbia River. This indicates that rather than a discrete boundary after which amhby was lost in North America, there is a patchwork of presence of this system in the western region. These results support the theory that northern pike recolonized North America from refugia in Alaska and expanded following deglaciation from west to east, with probable founder effects resulting in loss of both neutral and functional diversity including the loss of the sex determination system.
