## Additional File S1 for "Loss of genetic variation and sex determination system in North American northern pike characterized by whole-genome resequencing"

pop	ind	geno.het	count.het	geno.homo.alt	count.homo.alt
CAS	CAS_01	0/1	14552	1/1	96
CHA	CHA_01	0/1	74996	1/1	31385
CHT	CHT_01	0/1	185282	1/1	116917
CHT	CHT_02	0/1	182054	1/1	111437
CHT	CHT_03	0/1	169814	1/1	116568
CHT	CHT_04	0/1	175867	1/1	118501
CHT	CHT_05	0/1	175726	1/1	117698
CHT	CHT_06	0/1	181663	1/1	114339
CHT	CHT_07	0/1	185000	1/1	115894
CHT	CHT_08	0/1	189764	1/1	111155
CHT	CHT_09	0/1	177444	1/1	123035
CHT	CHT_10	0/1	186818	1/1	117213
HCK	HCK_01	0/1	62067	1/1	27983
HCK	HCK_02	0/1	64811	1/1	22526
HCK	HCK_04	0/1	73853	1/1	20059
HCK	HCK_05	0/1	80317	1/1	20863
HCK	HCK_07	0/1	59865	1/1	26512
HCK	HCK_08	0/1	68691	1/1	24665
HCK	HCK_09	0/1	71408	1/1	23793
HCK	HCK_10	0/1	64131	1/1	22314
HCK	HCK_11	0/1	66351	1/1	28977
HOO	HOO_01	0/1	168408	1/1	66525
HOO	HOO_02	0/1	124576	1/1	84451
HOO	HOO_03	0/1	121446	1/1	85590
HOO	HOO_04	0/1	104281	1/1	96454
HOO	HOO_05	0/1	114888	1/1	90853
PAL	PAL_01	0/1	57702	1/1	101380
PAL	PAL_02	0/1	55240	1/1	102214
PAL	PAL_03	0/1	60396	1/1	101253
PAL	PAL_04	0/1	59176	1/1	101011
SLA	SLA_01	0/1	66697	1/1	21379
SLA	SLA_14	0/1	67068	1/1	19337
SLA	SLA_15	0/1	61676	1/1	17535
SLA	SLA_17	0/1	67387	1/1	20549
SLA	SLA_20	0/1	66187	1/1	18338
SLA	SLA_21	0/1	70055	1/1	18497
SLA	SLA_22	0/1	60319	1/1	19894
SLA	SLA_23	0/1	59618	1/1	19452
SLA	SLA_24	0/1	64376	1/1	21564
SLA	SLA_25	0/1	64187	1/1	19395
SLA	SLA_27	0/1	60758	1/1	17927
WHI	WHI_01	0/1	45456	1/1	20247
WHI	WHI_02	0/1	46143	1/1	18727
WHI	WHI_03	0/1	48685	1/1	17921
WHI	WHI_04	0/1	53083	1/1	18516
WHI	WHI_07	0/1	47939	1/1	17630
WHI	WHI_08	0/1	55105	1/1	18108
