## Additional File S2 for "Loss of genetic variation and sex determination system in North American northern pike characterized by whole-genome resequencing"

LG01	0	1000000	933
LG01	1000000	2000000	785
LG01	2000000	3000000	805
LG01	3000000	4000000	826
LG01	4000000	5000000	676
LG01	5000000	6000000	1380
LG01	6000000	7000000	1178
LG01	7000000	8000000	1735
LG01	8000000	9000000	904
LG01	9000000	10000000	2453
LG01	10000000	11000000	957
LG01	11000000	12000000	1608
LG01	12000000	13000000	723
LG01	13000000	14000000	1779
LG01	14000000	15000000	766
LG01	15000000	16000000	729
LG01	16000000	17000000	759
LG01	17000000	18000000	644
LG01	18000000	19000000	684
LG01	19000000	20000000	738
LG01	20000000	21000000	1701
LG01	21000000	22000000	1930
LG01	22000000	23000000	2372
LG01	23000000	24000000	2341
LG01	24000000	25000000	2784
LG01	25000000	26000000	1841
LG01	26000000	27000000	2699
LG01	27000000	28000000	1639
LG01	28000000	29000000	828
LG01	29000000	30000000	1659
LG01	30000000	31000000	2036
LG01	31000000	32000000	870
LG01	32000000	33000000	750
LG01	33000000	34000000	826
LG01	34000000	35000000	904
LG01	35000000	36000000	1159
LG01	36000000	37000000	1377
LG01	37000000	38000000	2044
LG01	38000000	39000000	1512
LG01	39000000	40000000	1101
LG01	40000000	41000000	920
LG01	41000000	42000000	1001
LG01	42000000	43000000	1265
LG01	43000000	43297210	264
LG02	0	1000000	899
LG02	1000000	2000000	1608
LG02	2000000	3000000	1645
LG02	3000000	4000000	725
LG02	4000000	5000000	744
LG02	5000000	6000000	761
LG02	6000000	7000000	1147
LG02	7000000	8000000	1611
LG02	8000000	9000000	761
LG02	9000000	10000000	664
LG02	10000000	11000000	694
LG02	11000000	12000000	659
LG02	12000000	13000000	707
LG02	13000000	14000000	680
LG02	14000000	15000000	635
LG02	15000000	16000000	776
LG02	16000000	17000000	1095
LG02	17000000	18000000	816
LG02	18000000	19000000	696
LG02	19000000	20000000	760
LG02	20000000	21000000	634
LG02	21000000	22000000	866
LG02	22000000	23000000	971
LG02	23000000	24000000	930
LG02	24000000	25000000	767
LG02	25000000	26000000	834
LG02	26000000	27000000	831
LG02	27000000	28000000	766
LG02	28000000	29000000	759
LG02	29000000	30000000	737
LG02	30000000	31000000	769
LG02	31000000	32000000	755
LG02	32000000	33000000	732
LG02	33000000	34000000	759
LG02	34000000	35000000	966
LG02	35000000	36000000	890
LG02	36000000	37000000	768
LG02	37000000	38000000	1087
LG02	38000000	39000000	1015
LG02	39000000	40000000	967
LG02	40000000	40299150	295
LG03	0	1000000	719
LG03	1000000	2000000	1248
LG03	2000000	3000000	1877
LG03	3000000	4000000	3395
LG03	4000000	5000000	950
LG03	5000000	6000000	681
LG03	6000000	7000000	1222
LG03	7000000	8000000	1749
LG03	8000000	9000000	1035
LG03	9000000	10000000	668
LG03	10000000	11000000	1071
LG03	11000000	12000000	3774
LG03	12000000	13000000	1051
LG03	13000000	14000000	1252
LG03	14000000	15000000	740
LG03	15000000	16000000	711
LG03	16000000	17000000	704
LG03	17000000	18000000	704
LG03	18000000	19000000	630
LG03	19000000	20000000	649
LG03	20000000	21000000	650
LG03	21000000	22000000	1243
LG03	22000000	23000000	1814
LG03	23000000	24000000	968
LG03	24000000	25000000	1438
LG03	25000000	26000000	808
LG03	26000000	27000000	652
LG03	27000000	28000000	1034
LG03	28000000	29000000	1153
LG03	29000000	30000000	1923
LG03	30000000	31000000	1900
LG03	31000000	32000000	2240
LG03	32000000	33000000	1222
LG03	33000000	34000000	1833
LG03	34000000	35000000	1204
LG03	35000000	36000000	1463
LG03	36000000	36864811	1007
LG04	0	1000000	855
LG04	1000000	2000000	840
LG04	2000000	3000000	1307
LG04	3000000	4000000	2330
LG04	4000000	5000000	1367
LG04	5000000	6000000	795
LG04	6000000	7000000	1766
LG04	7000000	8000000	2033
LG04	8000000	9000000	1095
LG04	9000000	10000000	1754
LG04	10000000	11000000	1047
LG04	11000000	12000000	2014
LG04	12000000	13000000	1303
LG04	13000000	14000000	655
LG04	14000000	15000000	1629
LG04	15000000	16000000	1320
LG04	16000000	17000000	637
LG04	17000000	18000000	710
LG04	18000000	19000000	776
LG04	19000000	20000000	704
LG04	20000000	21000000	1887
LG04	21000000	22000000	781
LG04	22000000	23000000	987
LG04	23000000	24000000	726
LG04	24000000	25000000	736
LG04	25000000	26000000	754
LG04	26000000	27000000	852
LG04	27000000	28000000	783
LG04	28000000	29000000	846
LG04	29000000	30000000	958
LG04	30000000	31000000	919
LG04	31000000	32000000	782
LG04	32000000	33000000	1175
LG04	33000000	34000000	1275
LG04	34000000	35000000	1004
LG04	35000000	35065027	97
LG05	0	1000000	1837
LG05	1000000	2000000	1630
LG05	2000000	3000000	1943
LG05	3000000	4000000	1448
LG05	4000000	5000000	1980
LG05	5000000	6000000	1482
LG05	6000000	7000000	1204
LG05	7000000	8000000	833
LG05	8000000	9000000	1789
LG05	9000000	10000000	1401
LG05	10000000	11000000	1830
LG05	11000000	12000000	1289
LG05	12000000	13000000	1877
LG05	13000000	14000000	1269
LG05	14000000	15000000	766
LG05	15000000	16000000	654
LG05	16000000	17000000	1386
LG05	17000000	18000000	1650
LG05	18000000	19000000	1178
LG05	19000000	20000000	709
LG05	20000000	21000000	711
LG05	21000000	22000000	1144
LG05	22000000	23000000	800
LG05	23000000	24000000	1046
LG05	24000000	25000000	2355
LG05	25000000	26000000	2399
LG05	26000000	27000000	2611
LG05	27000000	28000000	2698
LG05	28000000	29000000	4028
LG05	29000000	30000000	828
LG05	30000000	31000000	1045
LG05	31000000	32000000	1403
LG05	32000000	33000000	971
LG05	33000000	34000000	2491
LG05	34000000	35000000	2396
LG05	35000000	36000000	1235
LG05	36000000	37000000	1105
LG05	37000000	38000000	973
LG05	38000000	38370948	413
LG06	0	1000000	1635
LG06	1000000	2000000	746
LG06	2000000	3000000	848
LG06	3000000	4000000	1405
LG06	4000000	5000000	809
LG06	5000000	6000000	1223
LG06	6000000	7000000	1523
LG06	7000000	8000000	761
LG06	8000000	9000000	716
LG06	9000000	10000000	639
LG06	10000000	11000000	708
LG06	11000000	12000000	747
LG06	12000000	13000000	920
LG06	13000000	14000000	722
LG06	14000000	15000000	1663
LG06	15000000	16000000	1569
LG06	16000000	17000000	681
LG06	17000000	18000000	671
LG06	18000000	19000000	695
LG06	19000000	20000000	772
LG06	20000000	21000000	710
LG06	21000000	22000000	655
LG06	22000000	23000000	738
LG06	23000000	24000000	678
LG06	24000000	25000000	703
LG06	25000000	26000000	708
LG06	26000000	27000000	893
LG06	27000000	28000000	691
LG06	28000000	29000000	772
LG06	29000000	30000000	650
LG06	30000000	31000000	919
LG06	31000000	31771725	795
LG07	0	1000000	1016
LG07	1000000	2000000	991
LG07	2000000	3000000	891
LG07	3000000	4000000	1069
LG07	4000000	5000000	2195
LG07	5000000	6000000	1347
LG07	6000000	7000000	774
LG07	7000000	8000000	1963
LG07	8000000	9000000	2068
LG07	9000000	10000000	3077
LG07	10000000	11000000	800
LG07	11000000	12000000	1611
LG07	12000000	13000000	815
LG07	13000000	14000000	784
LG07	14000000	15000000	651
LG07	15000000	16000000	770
LG07	16000000	17000000	1669
LG07	17000000	18000000	1338
LG07	18000000	19000000	747
LG07	19000000	20000000	697
LG07	20000000	21000000	707
LG07	21000000	22000000	748
LG07	22000000	23000000	722
LG07	23000000	24000000	730
LG07	24000000	25000000	729
LG07	25000000	26000000	799
LG07	26000000	27000000	822
LG07	27000000	28000000	757
LG07	28000000	29000000	1397
LG07	29000000	30000000	2045
LG07	30000000	31000000	682
LG07	31000000	32000000	657
LG07	32000000	33000000	922
LG07	33000000	34000000	802
LG07	34000000	35000000	916
LG07	35000000	36000000	749
LG07	36000000	37000000	920
LG07	37000000	38000000	775
LG07	38000000	39000000	935
LG07	39000000	40000000	669
LG07	40000000	41000000	801
LG07	41000000	42000000	806
LG07	42000000	43000000	733
LG07	43000000	44000000	656
LG07	44000000	45000000	731
LG07	45000000	46000000	717
LG07	46000000	47000000	1028
LG07	47000000	48000000	822
LG07	48000000	49000000	784
LG07	49000000	50000000	907
LG07	50000000	51000000	1126
LG07	51000000	51100278	158
LG08	0	1000000	873
LG08	1000000	2000000	1380
LG08	2000000	3000000	1606
LG08	3000000	4000000	665
LG08	4000000	5000000	1143
LG08	5000000	6000000	727
LG08	6000000	7000000	914
LG08	7000000	8000000	2083
LG08	8000000	9000000	1635
LG08	9000000	10000000	827
LG08	10000000	11000000	2016
LG08	11000000	12000000	1257
LG08	12000000	13000000	1239
LG08	13000000	14000000	1189
LG08	14000000	15000000	1259
LG08	15000000	16000000	617
LG08	16000000	17000000	1794
LG08	17000000	18000000	1374
LG08	18000000	19000000	1470
LG08	19000000	20000000	770
LG08	20000000	21000000	859
LG08	21000000	22000000	723
LG08	22000000	23000000	807
LG08	23000000	24000000	579
LG08	24000000	25000000	889
LG08	25000000	26000000	1424
LG08	26000000	27000000	741
LG08	27000000	28000000	812
LG08	28000000	29000000	1676
LG08	29000000	30000000	1657
LG08	30000000	31000000	1321
LG08	31000000	32000000	1690
LG08	32000000	33000000	746
LG08	33000000	34000000	686
LG08	34000000	35000000	972
LG08	35000000	36000000	1376
LG08	36000000	37000000	1502
LG08	37000000	38000000	2059
LG08	38000000	39000000	2738
LG08	39000000	39030808	30
LG09	0	1000000	1703
LG09	1000000	2000000	1799
LG09	2000000	3000000	752
LG09	3000000	4000000	761
LG09	4000000	5000000	2812
LG09	5000000	6000000	6308
LG09	6000000	7000000	3465
LG09	7000000	8000000	4877
LG09	8000000	9000000	4957
LG09	9000000	10000000	2652
LG09	10000000	11000000	971
LG09	11000000	12000000	1748
LG09	12000000	13000000	764
LG09	13000000	14000000	789
LG09	14000000	15000000	1705
LG09	15000000	16000000	1098
LG09	16000000	17000000	1493
LG09	17000000	18000000	1084
LG09	18000000	19000000	789
LG09	19000000	20000000	1338
LG09	20000000	21000000	963
LG09	21000000	22000000	1004
LG09	22000000	23000000	915
LG09	23000000	24000000	994
LG09	24000000	25000000	805
LG09	25000000	26000000	1081
LG09	26000000	26560741	945
LG10	0	1000000	765
LG10	1000000	2000000	664
LG10	2000000	3000000	906
LG10	3000000	4000000	943
LG10	4000000	5000000	2060
LG10	5000000	6000000	1052
LG10	6000000	7000000	831
LG10	7000000	8000000	684
LG10	8000000	9000000	739
LG10	9000000	10000000	1519
LG10	10000000	11000000	1478
LG10	11000000	12000000	2379
LG10	12000000	13000000	1592
LG10	13000000	14000000	1216
LG10	14000000	15000000	730
LG10	15000000	16000000	1390
LG10	16000000	17000000	847
LG10	17000000	18000000	1031
LG10	18000000	19000000	1392
LG10	19000000	20000000	2059
LG10	20000000	21000000	4668
LG10	21000000	22000000	2207
LG10	22000000	23000000	1800
LG10	23000000	24000000	727
LG10	24000000	25000000	2175
LG10	25000000	26000000	1698
LG10	26000000	27000000	1268
LG10	27000000	28000000	1432
LG10	28000000	29000000	2317
LG10	29000000	30000000	1152
LG10	30000000	31000000	1200
LG10	31000000	31188435	233
LG11	0	1000000	942
LG11	1000000	2000000	808
LG11	2000000	3000000	1028
LG11	3000000	4000000	831
LG11	4000000	5000000	877
LG11	5000000	6000000	732
LG11	6000000	7000000	746
LG11	7000000	8000000	1068
LG11	8000000	9000000	840
LG11	9000000	10000000	707
LG11	10000000	11000000	791
LG11	11000000	12000000	807
LG11	12000000	13000000	727
LG11	13000000	14000000	734
LG11	14000000	15000000	752
LG11	15000000	16000000	848
LG11	16000000	17000000	841
LG11	17000000	18000000	709
LG11	18000000	19000000	915
LG11	19000000	20000000	801
LG11	20000000	21000000	852
LG11	21000000	22000000	817
LG11	22000000	23000000	722
LG11	23000000	24000000	850
LG11	24000000	25000000	745
LG11	25000000	26000000	707
LG11	26000000	27000000	940
LG11	27000000	28000000	2215
LG11	28000000	29000000	1137
LG11	29000000	30000000	1160
LG11	30000000	31000000	1561
LG11	31000000	32000000	960
LG11	32000000	33000000	1750
LG11	33000000	34000000	2040
LG11	34000000	35000000	870
LG11	35000000	36000000	2815
LG11	36000000	37000000	7296
LG11	37000000	38000000	2965
LG11	38000000	39000000	2795
LG11	39000000	40000000	5990
LG11	40000000	41000000	3058
LG11	41000000	42000000	1906
LG11	42000000	43000000	2566
LG11	43000000	44000000	2786
LG11	44000000	45000000	1916
LG11	45000000	46000000	1341
LG11	46000000	47000000	949
LG11	47000000	48000000	967
LG11	48000000	49000000	977
LG11	49000000	50000000	948
LG11	50000000	51000000	1059
LG11	51000000	52000000	788
LG11	52000000	52601242	671
LG12	0	1000000	806
LG12	1000000	2000000	685
LG12	2000000	3000000	718
LG12	3000000	4000000	816
LG12	4000000	5000000	1355
LG12	5000000	6000000	1076
LG12	6000000	7000000	2611
LG12	7000000	8000000	2457
LG12	8000000	9000000	1936
LG12	9000000	10000000	693
LG12	10000000	11000000	1254
LG12	11000000	12000000	990
LG12	12000000	13000000	1913
LG12	13000000	14000000	871
LG12	14000000	15000000	702
LG12	15000000	16000000	819
LG12	16000000	17000000	726
LG12	17000000	18000000	730
LG12	18000000	19000000	690
LG12	19000000	20000000	680
LG12	20000000	21000000	695
LG12	21000000	22000000	734
LG12	22000000	23000000	693
LG12	23000000	24000000	714
LG12	24000000	25000000	2080
LG12	25000000	26000000	2329
LG12	26000000	27000000	1612
LG12	27000000	28000000	1351
LG12	28000000	29000000	1635
LG12	29000000	30000000	1696
LG12	30000000	31000000	2712
LG12	31000000	32000000	1199
LG12	32000000	33000000	818
LG12	33000000	34000000	683
LG12	34000000	35000000	1211
LG12	35000000	36000000	1077
LG12	36000000	37000000	991
LG12	37000000	37550661	580
LG13	0	1000000	848
LG13	1000000	2000000	887
LG13	2000000	3000000	1451
LG13	3000000	4000000	824
LG13	4000000	5000000	2392
LG13	5000000	6000000	1773
LG13	6000000	7000000	749
LG13	7000000	8000000	1188
LG13	8000000	9000000	794
LG13	9000000	10000000	826
LG13	10000000	11000000	854
LG13	11000000	12000000	800
LG13	12000000	13000000	751
LG13	13000000	14000000	707
LG13	14000000	15000000	703
LG13	15000000	16000000	756
LG13	16000000	17000000	698
LG13	17000000	18000000	710
LG13	18000000	19000000	886
LG13	19000000	20000000	1470
LG13	20000000	21000000	2156
LG13	21000000	22000000	1498
LG13	22000000	23000000	822
LG13	23000000	24000000	832
LG13	24000000	25000000	729
LG13	25000000	26000000	811
LG13	26000000	27000000	871
LG13	27000000	28000000	1801
LG13	28000000	29000000	1331
LG13	29000000	30000000	1596
LG13	30000000	31000000	1616
LG13	31000000	32000000	816
LG13	32000000	33000000	750
LG13	33000000	34000000	1384
LG13	34000000	35000000	1282
LG13	35000000	36000000	2518
LG13	36000000	37000000	1702
LG13	37000000	38000000	1150
LG13	38000000	39000000	1374
LG13	39000000	39818311	1090
LG14	0	1000000	1451
LG14	1000000	2000000	2380
LG14	2000000	3000000	2234
LG14	3000000	4000000	772
LG14	4000000	5000000	772
LG14	5000000	6000000	968
LG14	6000000	7000000	1329
LG14	7000000	8000000	1516
LG14	8000000	9000000	1292
LG14	9000000	10000000	744
LG14	10000000	11000000	666
LG14	11000000	12000000	1723
LG14	12000000	13000000	1523
LG14	13000000	14000000	680
LG14	14000000	15000000	896
LG14	15000000	16000000	773
LG14	16000000	17000000	759
LG14	17000000	18000000	770
LG14	18000000	19000000	697
LG14	19000000	20000000	825
LG14	20000000	21000000	780
LG14	21000000	22000000	722
LG14	22000000	23000000	642
LG14	23000000	24000000	755
LG14	24000000	25000000	824
LG14	25000000	26000000	684
LG14	26000000	27000000	913
LG14	27000000	28000000	2308
LG14	28000000	29000000	1336
LG14	29000000	30000000	928
LG14	30000000	31000000	964
LG14	31000000	32000000	1550
LG14	32000000	33000000	1028
LG14	33000000	34000000	795
LG14	34000000	35000000	875
LG14	35000000	36000000	813
LG14	36000000	37000000	1034
LG14	37000000	37401559	255
LG15	0	1000000	1674
LG15	1000000	2000000	1851
LG15	2000000	3000000	1376
LG15	3000000	4000000	720
LG15	4000000	5000000	668
LG15	5000000	6000000	826
LG15	6000000	7000000	1269
LG15	7000000	8000000	1392
LG15	8000000	9000000	2606
LG15	9000000	10000000	1545
LG15	10000000	11000000	1054
LG15	11000000	12000000	1362
LG15	12000000	13000000	1038
LG15	13000000	14000000	1643
LG15	14000000	15000000	1331
LG15	15000000	16000000	2036
LG15	16000000	17000000	1517
LG15	17000000	18000000	958
LG15	18000000	19000000	720
LG15	19000000	20000000	1184
LG15	20000000	21000000	1498
LG15	21000000	22000000	948
LG15	22000000	23000000	765
LG15	23000000	24000000	863
LG15	24000000	25000000	760
LG15	25000000	26000000	773
LG15	26000000	27000000	812
LG15	27000000	28000000	856
LG15	28000000	29000000	681
LG15	29000000	30000000	835
LG15	30000000	31000000	932
LG15	31000000	32000000	723
LG15	32000000	33000000	1261
LG15	33000000	34000000	994
LG15	34000000	35000000	859
LG15	35000000	35750247	693
LG16	0	1000000	1611
LG16	1000000	2000000	1614
LG16	2000000	3000000	2567
LG16	3000000	4000000	727
LG16	4000000	5000000	850
LG16	5000000	6000000	810
LG16	6000000	7000000	782
LG16	7000000	8000000	769
LG16	8000000	9000000	807
LG16	9000000	10000000	758
LG16	10000000	11000000	701
LG16	11000000	12000000	722
LG16	12000000	13000000	697
LG16	13000000	14000000	724
LG16	14000000	15000000	658
LG16	15000000	16000000	650
LG16	16000000	17000000	645
LG16	17000000	18000000	617
LG16	18000000	19000000	629
LG16	19000000	20000000	646
LG16	20000000	21000000	799
LG16	21000000	22000000	750
LG16	22000000	23000000	689
LG16	23000000	24000000	855
LG16	24000000	25000000	837
LG16	25000000	26000000	1814
LG16	26000000	27000000	1032
LG16	27000000	28000000	756
LG16	28000000	29000000	748
LG16	29000000	30000000	840
LG16	30000000	31000000	860
LG16	31000000	32000000	791
LG16	32000000	33000000	763
LG16	33000000	34000000	1002
LG16	34000000	34687491	767
LG17	0	1000000	794
LG17	1000000	2000000	753
LG17	2000000	3000000	797
LG17	3000000	4000000	914
LG17	4000000	5000000	721
LG17	5000000	6000000	1148
LG17	6000000	7000000	1914
LG17	7000000	8000000	2837
LG17	8000000	9000000	1836
LG17	9000000	10000000	1779
LG17	10000000	11000000	2374
LG17	11000000	12000000	5583
LG17	12000000	13000000	1340
LG17	13000000	14000000	1996
LG17	14000000	15000000	900
LG17	15000000	16000000	681
LG17	16000000	17000000	764
LG17	17000000	18000000	665
LG17	18000000	19000000	753
LG17	19000000	20000000	718
LG17	20000000	21000000	2156
LG17	21000000	22000000	1426
LG17	22000000	23000000	635
LG17	23000000	24000000	877
LG17	24000000	25000000	689
LG17	25000000	26000000	738
LG17	26000000	27000000	833
LG17	27000000	28000000	694
LG17	28000000	29000000	721
LG17	29000000	30000000	761
LG17	30000000	31000000	770
LG17	31000000	32000000	1084
LG17	32000000	33000000	1016
LG17	33000000	34000000	1745
LG17	34000000	35000000	2083
LG17	35000000	36000000	3019
LG17	36000000	37000000	1078
LG17	37000000	38000000	2129
LG17	38000000	39000000	1515
LG17	39000000	40000000	905
LG17	40000000	41000000	1005
LG17	41000000	42000000	1003
LG17	42000000	43000000	958
LG17	43000000	44000000	861
LG17	44000000	45000000	952
LG17	45000000	46000000	991
LG17	46000000	47000000	856
LG17	47000000	48000000	956
LG17	48000000	48769767	849
LG18	0	1000000	779
LG18	1000000	2000000	769
LG18	2000000	3000000	763
LG18	3000000	4000000	1772
LG18	4000000	5000000	858
LG18	5000000	6000000	743
LG18	6000000	7000000	1511
LG18	7000000	8000000	1671
LG18	8000000	9000000	1540
LG18	9000000	10000000	707
LG18	10000000	11000000	653
LG18	11000000	12000000	992
LG18	12000000	13000000	847
LG18	13000000	14000000	1594
LG18	14000000	15000000	1613
LG18	15000000	16000000	727
LG18	16000000	17000000	718
LG18	17000000	18000000	1182
LG18	18000000	19000000	1378
LG18	19000000	20000000	1010
LG18	20000000	21000000	732
LG18	21000000	22000000	671
LG18	22000000	23000000	697
LG18	23000000	24000000	822
LG18	24000000	25000000	713
LG18	25000000	26000000	890
LG18	26000000	27000000	802
LG18	27000000	28000000	1009
LG18	28000000	28557869	505
LG19	0	1000000	771
LG19	1000000	2000000	786
LG19	2000000	3000000	840
LG19	3000000	4000000	2722
LG19	4000000	5000000	1340
LG19	5000000	6000000	769
LG19	6000000	7000000	676
LG19	7000000	8000000	738
LG19	8000000	9000000	682
LG19	9000000	10000000	1043
LG19	10000000	11000000	1061
LG19	11000000	12000000	715
LG19	12000000	13000000	792
LG19	13000000	14000000	799
LG19	14000000	15000000	731
LG19	15000000	16000000	672
LG19	16000000	17000000	770
LG19	17000000	18000000	769
LG19	18000000	19000000	746
LG19	19000000	20000000	739
LG19	20000000	21000000	766
LG19	21000000	22000000	701
LG19	22000000	23000000	990
LG19	23000000	24000000	1354
LG19	24000000	25000000	1693
LG19	25000000	26000000	1572
LG19	26000000	27000000	1478
LG19	27000000	28000000	739
LG19	28000000	29000000	733
LG19	29000000	30000000	724
LG19	30000000	31000000	803
LG19	31000000	32000000	1246
LG19	32000000	33000000	784
LG19	33000000	34000000	856
LG19	34000000	35000000	1036
LG19	35000000	36000000	2974
LG19	36000000	37000000	2641
LG19	37000000	38000000	1407
LG19	38000000	39000000	750
LG19	39000000	40000000	803
LG19	40000000	41000000	798
LG19	41000000	42000000	1055
LG19	42000000	43000000	1091
LG19	43000000	44000000	902
LG19	44000000	45000000	955
LG19	45000000	46000000	1055
LG19	46000000	47000000	926
LG19	47000000	47848074	944
LG20	0	1000000	793
LG20	1000000	2000000	811
LG20	2000000	3000000	806
LG20	3000000	4000000	894
LG20	4000000	5000000	920
LG20	5000000	6000000	1031
LG20	6000000	7000000	1838
LG20	7000000	8000000	2121
LG20	8000000	9000000	3477
LG20	9000000	10000000	2203
LG20	10000000	11000000	833
LG20	11000000	12000000	758
LG20	12000000	13000000	691
LG20	13000000	14000000	1386
LG20	14000000	15000000	970
LG20	15000000	16000000	728
LG20	16000000	17000000	797
LG20	17000000	18000000	731
LG20	18000000	19000000	633
LG20	19000000	20000000	749
LG20	20000000	21000000	998
LG20	21000000	22000000	1578
LG20	22000000	23000000	968
LG20	23000000	24000000	806
LG20	24000000	25000000	1379
LG20	25000000	26000000	1650
LG20	26000000	27000000	1073
LG20	27000000	28000000	931
LG20	28000000	29000000	845
LG20	29000000	30000000	738
LG20	30000000	31000000	750
LG20	31000000	32000000	956
LG20	32000000	33000000	781
LG20	33000000	34000000	638
LG20	34000000	35000000	816
LG20	35000000	36000000	902
LG20	36000000	37000000	1276
LG20	37000000	38000000	953
LG20	38000000	39000000	1668
LG20	39000000	40000000	646
LG20	40000000	41000000	776
LG20	41000000	42000000	851
LG20	42000000	43000000	788
LG20	43000000	44000000	793
LG20	44000000	45000000	941
LG20	45000000	46000000	973
LG20	46000000	46537710	492
LG21	0	1000000	893
LG21	1000000	2000000	853
LG21	2000000	3000000	821
LG21	3000000	4000000	770
LG21	4000000	5000000	867
LG21	5000000	6000000	816
LG21	6000000	7000000	765
LG21	7000000	8000000	1430
LG21	8000000	9000000	716
LG21	9000000	10000000	771
LG21	10000000	11000000	741
LG21	11000000	12000000	771
LG21	12000000	13000000	1682
LG21	13000000	14000000	1351
LG21	14000000	15000000	934
LG21	15000000	16000000	940
LG21	16000000	17000000	1702
LG21	17000000	18000000	1713
LG21	18000000	19000000	1448
LG21	19000000	20000000	1388
LG21	20000000	21000000	1385
LG21	21000000	22000000	1461
LG21	22000000	23000000	1463
LG21	23000000	24000000	906
LG21	24000000	25000000	1657
LG21	25000000	26000000	1007
LG21	26000000	27000000	1485
LG21	27000000	28000000	817
LG21	28000000	29000000	710
LG21	29000000	30000000	790
LG21	30000000	31000000	841
LG21	31000000	31674487	697
LG22	0	1000000	834
LG22	1000000	2000000	799
LG22	2000000	3000000	799
LG22	3000000	4000000	854
LG22	4000000	5000000	783
LG22	5000000	6000000	1579
LG22	6000000	7000000	1777
LG22	7000000	8000000	2388
LG22	8000000	9000000	767
LG22	9000000	10000000	1782
LG22	10000000	11000000	1165
LG22	11000000	12000000	1396
LG22	12000000	13000000	969
LG22	13000000	14000000	680
LG22	14000000	15000000	1219
LG22	15000000	16000000	815
LG22	16000000	17000000	827
LG22	17000000	18000000	1171
LG22	18000000	19000000	797
LG22	19000000	20000000	1706
LG22	20000000	21000000	1110
LG22	21000000	22000000	998
LG22	22000000	23000000	856
LG22	23000000	24000000	1185
LG22	24000000	25000000	1051
LG22	25000000	25548373	548
LG23	0	1000000	782
LG23	1000000	2000000	796
LG23	2000000	3000000	1381
LG23	3000000	4000000	746
LG23	4000000	5000000	818
LG23	5000000	6000000	810
LG23	6000000	7000000	1890
LG23	7000000	8000000	759
LG23	8000000	9000000	1146
LG23	9000000	10000000	1482
LG23	10000000	11000000	1356
LG23	11000000	12000000	1122
LG23	12000000	13000000	715
LG23	13000000	14000000	1201
LG23	14000000	15000000	705
LG23	15000000	16000000	1750
LG23	16000000	17000000	847
LG23	17000000	18000000	1172
LG23	18000000	19000000	824
LG23	19000000	20000000	866
LG23	20000000	21000000	1371
LG23	21000000	22000000	1290
LG23	22000000	23000000	806
LG23	23000000	24000000	772
LG23	24000000	25000000	823
LG23	25000000	25346946	288
LG24	0	1000000	6373
LG24	1000000	2000000	8530
LG24	2000000	3000000	4305
LG24	3000000	4000000	2038
LG24	4000000	5000000	4680
LG24	5000000	6000000	1352
LG24	6000000	7000000	1186
LG24	7000000	8000000	766
LG24	8000000	9000000	1308
LG24	9000000	10000000	1010
LG24	10000000	11000000	980
LG24	11000000	12000000	861
LG24	12000000	13000000	747
LG24	13000000	14000000	779
LG24	14000000	15000000	789
LG24	15000000	16000000	975
LG24	16000000	17000000	788
LG24	17000000	18000000	1128
LG24	18000000	19000000	3558
LG24	19000000	20000000	5744
LG24	20000000	21000000	3907
LG24	21000000	22000000	10272
LG24	22000000	23000000	3410
LG24	23000000	24000000	864
LG24	24000000	25000000	759
LG24	25000000	26000000	1884
LG24	26000000	27000000	1670
LG24	27000000	28000000	1395
LG24	28000000	29000000	1463
LG24	29000000	29514451	846
LG25	0	1000000	928
LG25	1000000	2000000	833
LG25	2000000	3000000	898
LG25	3000000	4000000	2697
LG25	4000000	5000000	873
LG25	5000000	6000000	916
LG25	6000000	7000000	1181
LG25	7000000	8000000	1063
LG25	8000000	9000000	691
LG25	9000000	10000000	973
LG25	10000000	11000000	797
LG25	11000000	12000000	2415
LG25	12000000	13000000	1959
LG25	13000000	14000000	757
LG25	14000000	15000000	809
LG25	15000000	16000000	860
LG25	16000000	17000000	893
LG25	17000000	18000000	714
LG25	18000000	19000000	790
LG25	19000000	20000000	827
LG25	20000000	21000000	754
LG25	21000000	22000000	1009
LG25	22000000	22555187	434
