## Supplementary material for "Loss of genetic variation and sex determination system in North American northern pike characterized by whole-genome resequencing": Table S2

### Sheet: repeats
	Version 4.0
	GC level:		0.4229
	bases masked:	393803600 bp ( 41.85 %)
	Number of elements	length occupied	percentage of sequence
SINEs:	18129	1946749 bp	0.0021
ALUs	0	0 bp	0
MIRs	0	0 bp	0
LINEs:	132531	61080041 bp	0.0649
LINE1	4112	1212654 bp	0.0013
LINE2	52751	23286100 bp	0.0247
L3/CR1	620	289097 bp	0.0003
LTR elements:	35971	23113357 bp	0.0246
ERVL	0	0 bp	0
ERVL-MaLRs	0	0 bp	0
ERV_classI	0	0 bp	0
ERV_classII	0	0 bp	0
DNA elements:	556653	190993033 bp	0.203
hAT-Charlie	0	0 bp	0
TcMar-Tigger	0	0 bp	0
Unclassified:	482717	96062470 bp	0.1021
Total Interspersed Repeats:		373195650 bp	0.3966
Small RNA:	13404	1418045 bp	0.0015
Satellites:	6505	2404400 bp	0.0026
Simple repeats:	264557	14870677 bp	0.0158
Low complexity:	38843	2883801 bp	0.0031
